# Stabilising effects of competition and diversity determine vaccine impact on antibiotic resistance evolution

**DOI:** 10.1101/610188

**Authors:** Nicholas G. Davies, Stefan Flasche, Mark Jit, Katherine E. Atkins

## Abstract

Bacterial vaccines can protect recipients from contracting potentially antibiotic-resistant infections. But by altering the selective balance between sensitive and resistant strains, vaccines may also suppress—or spread—antibiotic resistance among unvaccinated individuals. Predicting the outcome requires knowing what drives selection for resistance in bacterial pathogens, and in particular, what maintains the circulation of both antibiotic-sensitive and resistant strains of bacteria. Using mathematical modelling, we show that the frequency of penicillin resistance in *Streptococcus pneumoniae* (pneumococcus) across 27 European countries can be explained by between-host diversity in antibiotic use, heritable diversity in pneumococcal carriage duration, or frequency-dependent selection brought about by within-host competition between resistant and sensitive strains. We use our calibrated models to predict the impact of non-serotype-specific pneumococcal vaccination upon the prevalence of carriage, incidence of disease, and frequency of resistance for *S. pneumoniae*. We find that the relative strength and directionality of competition between resistant and sensitive pneumococcal strains is the most important determinant of whether vaccination promotes, inhibits, or has little effect upon the evolution of antibiotic resistance. Finally, we show that country-specific differences in pathogen transmission substantially alter the predicted impact of vaccination, highlighting that policies for managing resistance with vaccines must be tailored to a specific pathogen and setting.

**One sentence summary:** Frequency-dependent competition and extrinsically-maintained diversity shape selection for antibiotic resistance following vaccination.

---

In an age of widespread antibiotic resistance, there is growing interest in using vaccines to prevent bacterial infections that would otherwise call for treatment with antibiotics (*1-4*). This interest arises for two main reasons: first, vaccines are effective against both antibiotic-resistant and antibiotic-sensitive bacteria; and second, successful prophylaxis removes the need for a course of antibiotic therapy that might promote more resistance (*2–5*). Over the past two decades, the use of pneumococcal conjugate vaccines (PCVs) has seemingly borne out these advantages. Administering PCVs to young children has substantially reduced disease caused by *S. pneumoniae (5–8*)—a common asymptomatic coloniser of the nasopharynx which can cause pneumonia, meningitis and other infections when invasive—and has decreased demand for antibiotic therapy, largely by reducing cases of otitis media (*5, 9*). But because PCV formulations target only a fraction of the ~100 known pneumococcal serotypes, the niche vacated by PCV-targeted serotypes has been filled by non-vaccine serotypes, and overall pneumococcal carriage has rebounded to pre-vaccine levels (*10, 11*). Concomitantly, the incidence of infections attributed to non-vaccine serotypes (*12*) and the proportion of non-vaccine-type infections exhibiting antibiotic resistance (*5, 13*) have risen in many settings. Concern over serotype replacement—along with the high cost of PCV manufacturing—has spurred the development of “universal” (non-serotype-specific) whole-cell or protein-based pneumococcal vaccines protecting against all serotypes, some of which are now in early-stage clinical trials (*14*). If successful, universal pneumococcal vaccines could reduce the burden of pneumococcal disease without selecting for serotype replacement.

However, it is unclear how universal vaccination itself may impact upon the evolution of antibiotic resistance in *S. pneumoniae*, which is a concern given that vaccination is unlikely to eliminate pneumococcal carriage entirely (*15*). Mathematical models of bacterial transmission can be used to predict the impact of vaccination on antibiotic resistance (*16, 17)*, but existing models for *S. pneumoniae* focus on serotype-specific vaccines and, even then, disagree over the expected impact of vaccination on resistance evolution (*18–24*). Comparing and interpreting the results of these models is hampered by the fact that none starts from a position of recapitulating large-scale empirical patterns of antibiotic resistance. The main challenge in replicating these patterns lies in identifying the mechanisms that maintain long-term coexistence between sensitive and resistant pneumococcal strains across a wide range of antibiotic treatment rates, like those seen across Europe and the United States (*25, 26*). Robust predictions of the long-term impact of non-serotype-specific vaccination on resistant pneumococcal disease require a mechanistic understanding of these patterns.
