## Supplementary Tables 1-8 for "Stabilising effects of competition and diversity determine vaccine impact on antibiotic resistance evolution"

### Sheet: Literature review
PubMed search: (AMR OR ABR OR ((antimicrobial OR antibiotic) AND resist*)) AND ((model OR modelling OR modeling) AND (dynamic* OR transmi* OR mathematical)) AND (coexist* OR intermediate)
Results below.
A paper passes abstract screening if it appears relevant after reading the abstract.
A paper passes text screening if it is relevant after reading the text.
Details if not suitable
	Annotation	Meaning
	No PTM	No dynamic host-to-host pathogen transmission model in paper. ("Chemostat"-style models not considered suitable.)
	PTM does not address coexistence	Model in paper does not consider the circulation of both sensitive and resistant strains.
	Stable coexistence not an outcome of PTM	Model in paper considers circulation of both sensitive and resistant strains, but stable coexistence is not an outcome.
	Epidemic model	Model in paper does not consider endemic carriage, but short-term epidemic, in which long-term coexistence is not possible.
Mechanisms identified
	Name	Plausible driver of coexistence?	Notes
	Treated class	No	Treated class does not substantially increase coexistence in a model (Colijn et al. 2009, J R Soc Interface)
	Mutation pressure	No	Resistant clones of commensal bacteria are known to persist over long timescales rather than being continually generated through mutation
	Within-host competition	Yes
	Treatment heterogeneity	Yes
	D-types	Yes
	Separate niches	No	Resistant and sensitive strains are assumed to fill separate niches in individual hosts in the absence of treatment, which there is no evidence for
	Superinfection	No	Requires resistant strains to either transmit better than sensitive strains, or resistant strains to be able to "knock out" sensitive strains; this contradicts resistance carrying a cost and the mechanism for this is unclear
	Prescription-rate feedback	No	Prescription-rate feedback changes treatment rates to achieve intermediate levels of coexistence, so does not change the underlying shape of the relationship between treatment rate and resistance frequency
Results of PubMed search (annotations in bold on right)
Title	URL	Description	Details	ShortDetails	Resource	Type	Identifiers	Db	EntrezUID	Properties	Passes abstract screening?	Passes text screening?	Details if not suitable	Mechanism 1	Mechanism 2	Mechanism 3	Mechanism 4	Mechanism 5
Evolutionary epidemiology models to predict the dynamics of antibiotic resistance.	/pubmed/30828361	Blanquart F.	Evol Appl. 2019 Jan 21;12(3):365-383. doi: 10.1111/eva.12753. eCollection 2019 Mar.	Evol Appl. 2019	PubMed	citation	PMID:30828361 | PMCID:PMC6383707	pubmed	30828361	create date:2019/03/05 | first author:Blanquart F	Yes (Review paper)	Yes		Treated class	Mutation pressure	Within-host competition	Treatment heterogeneity	D-types
Within-host dynamics shape antibiotic resistance in commensal bacteria.	/pubmed/30742105	Davies NG, Flasche S, Jit M, Atkins KE.	Nat Ecol Evol. 2019 Mar;3(3):440-449. doi: 10.1038/s41559-018-0786-x. Epub 2019 Feb 11.	Nat Ecol Evol. 2019	PubMed	citation	PMID:30742105 | PMCID:PMC6420107	pubmed	30742105	create date:2019/02/12 | first author:Davies NG	Yes	Yes		Within-host competition
Age-targeted tuberculosis vaccination in China and implications for vaccine development: a modelling study.	/pubmed/30630775	Harris RC, Sumner T, Knight GM, Evans T, Cardenas V, Chen C, White RG.	Lancet Glob Health. 2019 Feb;7(2):e209-e218. doi: 10.1016/S2214-109X(18)30452-2. Epub 2019 Jan 7.	Lancet Glob Health. 2019	PubMed	citation	PMID:30630775	pubmed	30630775	create date:2019/01/12 | first author:Harris RC	Yes	No	PTM does not address coexistence
Prevalence of vancomycin resistance among isolates of enterococci in Iran: a systematic review and meta-analysis.	/pubmed/30532606	Moghimbeigi A, Moghimbeygi M, Dousti M, Kiani F, Sayehmiri F, Sadeghifard N, Nazari A.	Adolesc Health Med Ther. 2018 Nov 15;9:177-188. doi: 10.2147/AHMT.S180489. eCollection 2018. Review.	Adolesc Health Med Ther. 2018	PubMed	citation	PMID:30532606 | PMCID:PMC6241717	pubmed	30532606	create date:2018/12/12 | first author:Moghimbeigi A	No		No PTM
Migration alters oscillatory dynamics and promotes survival in connected bacterial populations.	/pubmed/30531951	Gokhale S, Conwill A, Ranjan T, Gore J.	Nat Commun. 2018 Dec 10;9(1):5273. doi: 10.1038/s41467-018-07703-y. Erratum in: Nat Commun. 2019 Feb 12;10(1):781.	Nat Commun. 2018	PubMed	citation	PMID:30531951 | PMCID:PMC6288160	pubmed	30531951	create date:2018/12/12 | first author:Gokhale S	Yes	No	No PTM
Noninvasive screening identifies patients at risk for spontaneous bacterial peritonitis caused by multidrug-resistant organisms.	/pubmed/30464547	Ferstl PG, Müller M, Filmann N, Hogardt M, Kempf VA, Wichelhaus TA, Lange CM, Vermehren J, Zeuzem S, Reinheimer C, Waidmann O.	Infect Drug Resist. 2018 Nov 2;11:2047-2061. doi: 10.2147/IDR.S172587. eCollection 2018.	Infect Drug Resist. 2018	PubMed	citation	PMID:30464547 | PMCID:PMC6223386	pubmed	30464547	create date:2018/11/23 | first author:Ferstl PG	No		No PTM
Molecular details on the intermediate states of melittin action on a cell membrane.	/pubmed/30409519	Liu J, Xiao S, Li J, Yuan B, Yang K, Ma Y.	Biochim Biophys Acta Biomembr. 2018 Nov;1860(11):2234-2241. doi: 10.1016/j.bbamem.2018.09.007. Epub 2018 Sep 10.	Biochim Biophys Acta Biomembr. 2018	PubMed	citation	PMID:30409519	pubmed	30409519	create date:2018/11/10 | first author:Liu J	No		No PTM
The evolution of antibiotic resistance in a structured host population.	/pubmed/29925579	Blanquart F, Lehtinen S, Lipsitch M, Fraser C.	J R Soc Interface. 2018 Jun;15(143). pii: 20180040. doi: 10.1098/rsif.2018.0040.	J R Soc Interface. 2018	PubMed	citation	PMID:29925579 | PMCID:PMC6030642	pubmed	29925579	create date:2018/06/22 | first author:Blanquart F	Yes	Yes		Treatment heterogeneity	Treated class
Amikacin and cefoperazone/sulbactam alone or in combination against carbapenem-resistant Pseudomonas aeruginosa.	/pubmed/29486972	Cai Y, Yang D, Wang J, Wang R.	Diagn Microbiol Infect Dis. 2018 Jun;91(2):186-190. doi: 10.1016/j.diagmicrobio.2018.01.023. Epub 2018 Feb 2.	Diagn Microbiol Infect Dis. 2018	PubMed	citation	PMID:29486972	pubmed	29486972	create date:2018/03/01 | first author:Cai Y	No		No PTM
The spatiotemporal system dynamics of acquired resistance in an engineered microecology.	/pubmed/29167517	Datla US, Mather WH, Chen S, Shoultz IW, Täuber UC, Jones CN, Butzin NC.	Sci Rep. 2017 Nov 22;7(1):16071. doi: 10.1038/s41598-017-16176-w.	Sci Rep. 2017	PubMed	citation	PMID:29167517 | PMCID:PMC5700104	pubmed	29167517	create date:2017/11/24 | first author:Datla US	Yes	No	No PTM
Monte Carlo Simulations Suggest Current Chlortetracycline Drug-Residue Based Withdrawal Periods Would Not Control Antimicrobial Resistance Dissemination from Feedlot to Slaughterhouse.	/pubmed/29033901	Cazer CL, Ducrot L, Volkova VV, Gröhn YT.	Front Microbiol. 2017 Sep 20;8:1753. doi: 10.3389/fmicb.2017.01753. eCollection 2017. Erratum in: Front Microbiol. 2018 May 08;9:949.	Front Microbiol. 2017	PubMed	citation	PMID:29033901 | PMCID:PMC5627025	pubmed	29033901	create date:2017/10/17 | first author:Cazer CL	No		No PTM
Pharmacokinetics of the Protein Microbicide 5P12-RANTES in Sheep following Single-Dose Vaginal Gel Administration.	/pubmed/28784672	McBride JW, Dias N, Cameron D, Offord RE, Hartley O, Boyd P, Kett VL, Malcolm RK.	Antimicrob Agents Chemother. 2017 Sep 22;61(10). pii: e00965-17. doi: 10.1128/AAC.00965-17. Print 2017 Oct.	Antimicrob Agents Chemother. 2017	PubMed	citation	PMID:28784672 | PMCID:PMC5610505	pubmed	28784672	create date:2017/08/09 | first author:McBride JW	No		No PTM
Measuring distance through dense weighted networks: The case of hospital-associated pathogens.	/pubmed/28771581	Donker T, Smieszek T, Henderson KL, Johnson AP, Walker AS, Robotham JV.	PLoS Comput Biol. 2017 Aug 3;13(8):e1005622. doi: 10.1371/journal.pcbi.1005622. eCollection 2017 Aug.	PLoS Comput Biol. 2017	PubMed	citation	PMID:28771581 | PMCID:PMC5542422	pubmed	28771581	create date:2017/08/05 | first author:Donker T	Yes	No	PTM does not address coexistence
Detection of antibiotic resistance is essential for gonorrhoea point-of-care testing: a mathematical modelling study.	/pubmed/28747205	Fingerhuth SM, Low N, Bonhoeffer S, Althaus CL.	BMC Med. 2017 Jul 26;15(1):142. doi: 10.1186/s12916-017-0881-x.	BMC Med. 2017	PubMed	citation	PMID:28747205 | PMCID:PMC5530576	pubmed	28747205	create date:2017/07/28 | first author:Fingerhuth SM	Yes	No	PTM does not address coexistence
Modeling the synergistic elimination of bacteria by phage and the innate immune system.	/pubmed/28668337	Leung CYJ, Weitz JS.	J Theor Biol. 2017 Sep 21;429:241-252. doi: 10.1016/j.jtbi.2017.06.037. Epub 2017 Jun 28.	J Theor Biol. 2017	PubMed	citation	PMID:28668337	pubmed	28668337	create date:2017/07/03 | first author:Leung CYJ	No		No PTM
Pharmacodynamics of dose-escalated 'front-loading' polymyxin B regimens against polymyxin-resistant mcr-1-harbouring Escherichia coli.	/pubmed/28505268	Smith NM, Bulman ZP, Sieron AO, Bulitta JB, Holden PN, Nation RL, Li J, Wright GD, Tsuji BT.	J Antimicrob Chemother. 2017 Aug 1;72(8):2297-2303. doi: 10.1093/jac/dkx121.	J Antimicrob Chemother. 2017	PubMed	citation	PMID:28505268 | PMCID:PMC5890756	pubmed	28505268	create date:2017/05/16 | first author:Smith NM	No		No PTM
Evolution of antibiotic resistance is linked to any genetic mechanism affecting bacterial duration of carriage.	/pubmed/28096340	Lehtinen S, Blanquart F, Croucher NJ, Turner P, Lipsitch M, Fraser C.	Proc Natl Acad Sci U S A. 2017 Jan 31;114(5):1075-1080. doi: 10.1073/pnas.1617849114. Epub 2017 Jan 17.	Proc Natl Acad Sci U S A. 2017	PubMed	citation	PMID:28096340 | PMCID:PMC5293062	pubmed	28096340	create date:2017/01/18 | first author:Lehtinen S	Yes	Yes		D-types
Collective Resistance in Microbial Communities by Intracellular Antibiotic Deactivation.	/pubmed/28027306	Sorg RA, Lin L, van Doorn GS, Sorg M, Olson J, Nizet V, Veening JW.	PLoS Biol. 2016 Dec 27;14(12):e2000631. doi: 10.1371/journal.pbio.2000631. eCollection 2016 Dec.	PLoS Biol. 2016	PubMed	citation	PMID:28027306 | PMCID:PMC5189934	pubmed	28027306	create date:2016/12/28 | first author:Sorg RA	Yes	No	No PTM
Membrane negative curvature induced by a hybrid peptide from pediocin PA-1 and plantaricin 149 as revealed by atomistic molecular dynamics simulations.	/pubmed/27722742	da Hora GC, Archilha NL, Lopes JL, Müller DM, Coutinho K, Itri R, Soares TA.	Soft Matter. 2016 Nov 4;12(43):8884-8898.	Soft Matter. 2016	PubMed	citation	PMID:27722742	pubmed	27722742	create date:2016/10/11 | first author:da Hora GC	No		No PTM
Harnessing Intra-Host Strain Competition to Limit Antibiotic Resistance: Mathematical Model Results.	/pubmed/27670431	Beams AB, Toth DJ, Khader K, Adler FR.	Bull Math Biol. 2016 Sep;78(9):1828-1846. Epub 2016 Sep 26.	Bull Math Biol. 2016	PubMed	citation	PMID:27670431	pubmed	27670431	create date:2016/09/28 | first author:Beams AB	Yes	Yes		Within-host competition	Treated class
Population Genomics of Reduced Vancomycin Susceptibility in Staphylococcus aureus.	/pubmed/27446992	Rishishwar L, Kraft CS, Jordan IK.	mSphere. 2016 Jul 20;1(4). pii: e00094-16. doi: 10.1128/mSphere.00094-16. eCollection 2016 Jul-Aug.	mSphere. 2016	PubMed	citation	PMID:27446992 | PMCID:PMC4954867	pubmed	27446992	create date:2016/07/23 | first author:Rishishwar L	No		No PTM
Complex Interplay of Physiology and Selection in the Emergence of Antibiotic Resistance.	/pubmed/27212408	Lin WH, Kussell E.	Curr Biol. 2016 Jun 6;26(11):1486-93. doi: 10.1016/j.cub.2016.04.015. Epub 2016 May 19.	Curr Biol. 2016	PubMed	citation	PMID:27212408 | PMCID:PMC4899102	pubmed	27212408	create date:2016/05/24 | first author:Lin WH	No		No PTM
The evolutionary dynamics of integrons in changing environments.	/pubmed/26849314	Engelstädter J, Harms K, Johnsen PJ.	ISME J. 2016 Jun;10(6):1296-307. doi: 10.1038/ismej.2015.222. Epub 2016 Feb 5.	ISME J. 2016	PubMed	citation	PMID:26849314 | PMCID:PMC5029196	pubmed	26849314	create date:2016/02/06 | first author:Engelst√§dter J	Yes	No	No PTM
Predictors of Persistent Carbapenem-Resistant Enterobacteriaceae Carriage upon Readmission and Score Development.	/pubmed/26750741	Ciobotaro P, Flaks-Manov N, Oved M, Schattner A, Hoshen M, Ben-Yosef E, Balicer RD, Zimhony O.	Infect Control Hosp Epidemiol. 2016 Feb;37(2):188-96. doi: 10.1017/ice.2015.278. Epub 2016 Jan 11.	Infect Control Hosp Epidemiol. 2016	PubMed	citation	PMID:26750741	pubmed	26750741	create date:2016/01/12 | first author:Ciobotaro P	No		No PTM
Concentration-Dependent Enrichment of Linezolid-Resistant Staphylococcus aureus in an in vitro Dynamic Model.	/pubmed/29539248	Alieva KN, Strukova EN, Golikova MV, Portnoy YA, Firsov AA.	Antibiot Khimioter. 2016;61(9-10):28-32. English, Russian.	Antibiot Khimioter. 2016	PubMed	citation	PMID:29539248	pubmed	29539248	create date:2016/01/01 | first author:Alieva KN	No		No PTM
Antagonistic Coevolution Drives Whack-a-Mole Sensitivity in Gene Regulatory Networks.	/pubmed/26451700	Shin J, MacCarthy T.	PLoS Comput Biol. 2015 Oct 9;11(10):e1004432. doi: 10.1371/journal.pcbi.1004432. eCollection 2015 Oct.	PLoS Comput Biol. 2015	PubMed	citation	PMID:26451700 | PMCID:PMC4599961	pubmed	26451700	create date:2015/10/10 | first author:Shin J	Yes		No PTM
Carriage burden, multiple colonization and antibiotic pressure promote emergence of resistant vaccine escape pneumococci.	/pubmed/25918447	Mitchell PK, Lipsitch M, Hanage WP.	Philos Trans R Soc Lond B Biol Sci. 2015 Jun 5;370(1670):20140342. doi: 10.1098/rstb.2014.0342.	Philos Trans R Soc Lond B Biol Sci. 2015	PubMed	citation	PMID:25918447 | PMCID:PMC4424439	pubmed	25918447	create date:2015/04/29 | first author:Mitchell PK	Yes	No	Stable coexistence not an outcome of PTM
Solution structure and DNA binding of the catalytic domain of the large serine resolvase TnpX.	/pubmed/25720550	Headey SJ, Sivakumaran A, Adams V, Lyras D, Rood JI, Scanlon MJ, Wilce MC.	J Mol Recognit. 2015 May;28(5):316-24. doi: 10.1002/jmr.2446. Epub 2015 Feb 26.	J Mol Recognit. 2015	PubMed	citation	PMID:25720550	pubmed	25720550	create date:2015/02/28 | first author:Headey SJ	No		No PTM
Novel approach to optimize synergistic carbapenem-aminoglycoside combinations against carbapenem-resistant Acinetobacter baumannii.	/pubmed/25645842	Yadav R, Landersdorfer CB, Nation RL, Boyce JD, Bulitta JB.	Antimicrob Agents Chemother. 2015 Apr;59(4):2286-98. doi: 10.1128/AAC.04379-14. Epub 2015 Feb 2.	Antimicrob Agents Chemother. 2015	PubMed	citation	PMID:25645842 | PMCID:PMC4356774	pubmed	25645842	create date:2015/02/04 | first author:Yadav R	Yes	No	No PTM
Two mechanisms of killing of Pseudomonas aeruginosa by tobramycin assessed at multiple inocula via mechanism-based modeling.	/pubmed/25645838	Bulitta JB, Ly NS, Landersdorfer CB, Wanigaratne NA, Velkov T, Yadav R, Oliver A, Martin L, Shin BS, Forrest A, Tsuji BT.	Antimicrob Agents Chemother. 2015 Apr;59(4):2315-27. doi: 10.1128/AAC.04099-14. Epub 2015 Feb 2.	Antimicrob Agents Chemother. 2015	PubMed	citation	PMID:25645838 | PMCID:PMC4356757	pubmed	25645838	create date:2015/02/04 | first author:Bulitta JB	Yes	No	No PTM
Revised simulation model does not predict rebound in gonorrhoea prevalence where core groups are treated in the presence of antimicrobial resistance.	/pubmed/25512669	Trecker MA, Hogan DJ, Waldner CL, Dillon JA, Osgood ND.	Sex Transm Infect. 2015 Jun;91(4):300-2. doi: 10.1136/sextrans-2014-051792. Epub 2014 Dec 15.	Sex Transm Infect. 2015	PubMed	citation	PMID:25512669	pubmed	25512669	create date:2014/12/17 | first author:Trecker MA	Yes	No	Stable coexistence not an outcome of PTM
HIV diversity and drug resistance from plasma and non-plasma analytes in a large treatment programme in western Kenya.	/pubmed/25413893	Kantor R, DeLong A, Balamane M, Schreier L, Lloyd RM Jr, Injera W, Kamle L, Mambo F, Muyonga S, Katzenstein D, Hogan J, Buziba N, Diero L.	J Int AIDS Soc. 2014 Nov 18;17:19262. doi: 10.7448/IAS.17.1.19262. eCollection 2014.	J Int AIDS Soc. 2014	PubMed	citation	PMID:25413893 | PMCID:PMC4238965	pubmed	25413893	create date:2014/11/22 | first author:Kantor R	No		No PTM
Homology models of the HIV-1 attachment inhibitor BMS-626529 bound to gp120 suggest a unique mechanism of action.	/pubmed/25401969	Langley DR, Kimura SR, Sivaprakasam P, Zhou N, Dicker I, McAuliffe B, Wang T, Kadow JF, Meanwell NA, Krystal M.	Proteins. 2015 Feb;83(2):331-50. doi: 10.1002/prot.24726. Epub 2014 Dec 23.	Proteins. 2015	PubMed	citation	PMID:25401969 | PMCID:PMC4681349	pubmed	25401969	create date:2014/11/18 | first author:Langley DR	No		No PTM
The diagnostic accuracy of the GenoType(¬Æ) MTBDRsl assay for the detection of resistance to second-line anti-tuberculosis drugs.	/pubmed/25353401	Theron G, Peter J, Richardson M, Barnard M, Donegan S, Warren R, Steingart KR, Dheda K.	Cochrane Database Syst Rev. 2014 Oct 29;(10):CD010705. doi: 10.1002/14651858.CD010705.pub2. Review.	Cochrane Database Syst Rev. 2014	PubMed	citation	PMID:25353401 | PMCID:PMC4448219	pubmed	25353401	create date:2014/10/30 | first author:Theron G	No		No PTM
Games of life and death: antibiotic resistance and production through the lens of evolutionary game theory.	/pubmed/25271120	Conlin PL, Chandler JR, Kerr B.	Curr Opin Microbiol. 2014 Oct;21:35-44. doi: 10.1016/j.mib.2014.09.004. Epub 2014 Sep 29. Review.	Curr Opin Microbiol. 2014	PubMed	citation	PMID:25271120	pubmed	25271120	create date:2014/10/02 | first author:Conlin PL	Yes	No	No PTM
How fitness reduced, antimicrobial resistant bacteria survive and spread: a multiple pig-multiple bacterial strain model.	/pubmed/25006965	Græsbøll K, Nielsen SS, Toft N, Christiansen LE.	PLoS One. 2014 Jul 9;9(7):e100458. doi: 10.1371/journal.pone.0100458. eCollection 2014.	PLoS One. 2014	PubMed	citation	PMID:25006965 | PMCID:PMC4090066	pubmed	25006965	create date:2014/07/10 | first author:Gr√¶sb√∏ll K	Yes	Yes		Separate niches
A model of band-pass phenotypic resistance in a modified Beverton-Holt framework.	/pubmed/24631919	Nemzer LR.	Math Biosci. 2014 Jun;252:7-13. doi: 10.1016/j.mbs.2014.03.003. Epub 2014 Mar 12.	Math Biosci. 2014	PubMed	citation	PMID:24631919	pubmed	24631919	create date:2014/03/19 | first author:Nemzer LR	No		No PTM
Mathematical modeling on bacterial resistance to multiple antibiotics caused by spontaneous mutations.	/pubmed/24467935	Ibargüen-Mondragón E, Mosquera S, Cerón M, Burbano-Rosero EM, Hidalgo-Bonilla SP, Esteva L, Romero-Leitón JP.	Biosystems. 2014 Mar;117:60-7. doi: 10.1016/j.biosystems.2014.01.005. Epub 2014 Jan 24.	Biosystems. 2014	PubMed	citation	PMID:24467935	pubmed	24467935	create date:2014/01/29 | first author:Ibarg√ºen-Mondrag√≥n E	Yes	No	No PTM
Xpert® MTB/RIF assay for pulmonary tuberculosis and rifampicin resistance in adults.	/pubmed/24448973	Steingart KR, Schiller I, Horne DJ, Pai M, Boehme CC, Dendukuri N.	Cochrane Database Syst Rev. 2014 Jan 21;(1):CD009593. doi: 10.1002/14651858.CD009593.pub3. Review.	Cochrane Database Syst Rev. 2014	PubMed	citation	PMID:24448973 | PMCID:PMC4470349	pubmed	24448973	create date:2014/01/23 | first author:Steingart KR	No		No PTM
Resistance to protease inhibitors in a model of HIV-1 infection with impulsive drug effects.	/pubmed/24194434	Miron RE, Smith RJ.	Bull Math Biol. 2014 Jan;76(1):59-97. doi: 10.1007/s11538-013-9903-9. Epub 2013 Nov 5.	Bull Math Biol. 2014	PubMed	citation	PMID:24194434	pubmed	24194434	create date:2013/11/07 | first author:Miron RE	No		No PTM
On the interactions of sensitive and resistant Mycobacterium tuberculosis to antibiotics.	/pubmed/23958384	Ibargüen-Mondragón E, Esteva L.	Math Biosci. 2013 Nov;246(1):84-93. doi: 10.1016/j.mbs.2013.08.005. Epub 2013 Aug 16.	Math Biosci. 2013	PubMed	citation	PMID:23958384	pubmed	23958384	create date:2013/08/21 | first author:Ibarg√ºen-Mondrag√≥n E	No		No PTM
Optimizing treatment regimes to hinder antiviral resistance in influenza across time scales.	/pubmed/23555694	Patterson-Lomba O, Althouse BM, Goerg GM, Hébert-Dufresne L.	PLoS One. 2013;8(3):e59529. doi: 10.1371/journal.pone.0059529. Epub 2013 Mar 29.	PLoS One. 2013	PubMed	citation	PMID:23555694 | PMCID:PMC3612110	pubmed	23555694	create date:2013/04/05 | first author:Patterson-Lomba O	Yes	Yes		Mutation pressure
Modeling the role of altruism of antibiotic-resistant bacteria.	/pubmed/23543309	Wang W, Zou X.	J Math Biol. 2014 May;68(6):1317-39. doi: 10.1007/s00285-013-0668-4. Epub 2013 Mar 30.	J Math Biol. 2014	PubMed	citation	PMID:23543309	pubmed	23543309	create date:2013/04/02 | first author:Wang W	No		No PTM
Hospital-community interactions foster coexistence between methicillin-resistant strains of Staphylococcus aureus.	/pubmed/23468619	Kouyos R, Klein E, Grenfell B.	PLoS Pathog. 2013 Feb;9(2):e1003134. doi: 10.1371/journal.ppat.1003134. Epub 2013 Feb 28.	PLoS Pathog. 2013	PubMed	citation	PMID:23468619 | PMCID:PMC3585153	pubmed	23468619	create date:2013/03/08 | first author:Kouyos R	Yes	Yes		Treatment heterogeneity
Efficiency of bridging-sheet recruitment explains HIV-1 R5 envelope glycoprotein sensitivity to soluble CD4 and macrophage tropism.	/pubmed/23055568	O'Connell O, Repik A, Reeves JD, Gonzalez-Perez MP, Quitadamo B, Anton ED, Duenas-Decamp M, Peters P, Lin R, Zolla-Pazner S, Corti D, Wallace A, Wang S, Kong XP, Lu S, Clapham PR.	J Virol. 2013 Jan;87(1):187-98. doi: 10.1128/JVI.01834-12. Epub 2012 Oct 10.	J Virol. 2013	PubMed	citation	PMID:23055568 | PMCID:PMC3536387	pubmed	23055568	create date:2012/10/12 | first author:O'Connell O	No		No PTM
Comparison of Overhauser DNP at 0.34 and 3.4¬†T with Fr√©my's Salt.	/pubmed/22815593	Türke MT, Bennati M.	Appl Magn Reson. 2012 Jul;43(1-2):129-138. Epub 2012 Jun 3.	Appl Magn Reson. 2012	PubMed	citation	PMID:22815593 | PMCID:PMC3396338	pubmed	22815593	create date:2012/07/21 | first author:T√ºrke MT	No		No PTM
Midgut bacterial dynamics in Aedes aegypti.	/pubmed/22283178	Terenius O, Lindh JM, Eriksson-Gonzales K, Bussière L, Laugen AT, Bergquist H, Titanji K, Faye I.	FEMS Microbiol Ecol. 2012 Jun;80(3):556-65. doi: 10.1111/j.1574-6941.2012.01317.x. Epub 2012 Feb 17.	FEMS Microbiol Ecol. 2012	PubMed	citation	PMID:22283178	pubmed	22283178	create date:2012/01/31 | first author:Terenius O	No		No PTM
Structure and evolution of Streptomyces interaction networks in soil and in silico.	/pubmed/22039352	Vetsigian K, Jajoo R, Kishony R.	PLoS Biol. 2011 Oct;9(10):e1001184. doi: 10.1371/journal.pbio.1001184. Epub 2011 Oct 25. Erratum in: PLoS Biol. 2011 Dec;9(12). doi:10.1371/annotation/1d584443-c6b8-423b-8027-5f9034d4599f.	PLoS Biol. 2011	PubMed	citation	PMID:22039352 | PMCID:PMC3201933	pubmed	22039352	create date:2011/11/01 | first author:Vetsigian K	Yes	No	No PTM
Tempo and mode of inhibitor-mutagen antiviral therapies: a multidisciplinary approach.	/pubmed/21911373	Iranzo J, Perales C, Domingo E, Manrubia SC.	Proc Natl Acad Sci U S A. 2011 Sep 20;108(38):16008-13. doi: 10.1073/pnas.1110489108. Epub 2011 Sep 12.	Proc Natl Acad Sci U S A. 2011	PubMed	citation	PMID:21911373 | PMCID:PMC3179121	pubmed	21911373	create date:2011/09/14 | first author:Iranzo J	No		No PTM
Prediction of drug-resistance in HIV-1 subtype C based on protease sequences from ART naive and first-line treatment failures in North India using genotypic and docking analysis.	/pubmed/21875619	Toor JS, Sharma A, Kumar R, Gupta P, Garg P, Arora SK.	Antiviral Res. 2011 Nov;92(2):213-8. doi: 10.1016/j.antiviral.2011.08.005. Epub 2011 Aug 22.	Antiviral Res. 2011	PubMed	citation	PMID:21875619	pubmed	21875619	create date:2011/08/31 | first author:Toor JS	No		No PTM
Models to understand the population-level impact of mixed strain M. tuberculosis infections.	/pubmed/21514304	Sergeev R, Colijn C, Cohen T.	J Theor Biol. 2011 Jul 7;280(1):88-100. doi: 10.1016/j.jtbi.2011.04.011. Epub 2011 Apr 16.	J Theor Biol. 2011	PubMed	citation	PMID:21514304 | PMCID:PMC3111980	pubmed	21514304	create date:2011/04/26 | first author:Sergeev R	Yes	Yes		Within-host competition
The chemostat with lateral gene transfer.	/pubmed/22881207	De Leenheer P, Dockery J, Gedeon T, Pilyugin SS.	J Biol Dyn. 2010 Nov;4(6):607-20. doi: 10.1080/17513750903540858.	J Biol Dyn. 2010	PubMed	citation	PMID:22881207	pubmed	22881207	create date:2010/11/01 | first author:De Leenheer P	No		No PTM
Structural basis of oligomerization in the stalk region of dynamin-like MxA.	/pubmed/20428112	Gao S, von der Malsburg A, Paeschke S, Behlke J, Haller O, Kochs G, Daumke O.	Nature. 2010 May 27;465(7297):502-6. doi: 10.1038/nature08972. Epub 2010 Apr 28.	Nature. 2010	PubMed	citation	PMID:20428112	pubmed	20428112	create date:2010/04/30 | first author:Gao S	No		No PTM
Synergism between a novel chimeric lysin and oxacillin protects against infection by methicillin-resistant Staphylococcus aureus.	/pubmed/20086153	Daniel A, Euler C, Collin M, Chahales P, Gorelick KJ, Fischetti VA.	Antimicrob Agents Chemother. 2010 Apr;54(4):1603-12. doi: 10.1128/AAC.01625-09. Epub 2010 Jan 19.	Antimicrob Agents Chemother. 2010	PubMed	citation	PMID:20086153 | PMCID:PMC2849374	pubmed	20086153	create date:2010/01/21 | first author:Daniel A	No		No PTM
Post-exposure prophylaxis during pandemic outbreaks.	/pubmed/19954514	Moghadas SM, Bowman CS, Röst G, Fisman DN, Wu J.	BMC Med. 2009 Dec 2;7:73. doi: 10.1186/1741-7015-7-73.	BMC Med. 2009	PubMed	citation	PMID:19954514 | PMCID:PMC2794871	pubmed	19954514	create date:2009/12/04 | first author:Moghadas SM	Yes	No	Epidemic model
What is the mechanism for persistent coexistence of drug-susceptible and drug-resistant strains of Streptococcus pneumoniae?	/pubmed/19940002	Colijn C, Cohen T, Fraser C, Hanage W, Goldstein E, Givon-Lavi N, Dagan R, Lipsitch M.	J R Soc Interface. 2010 Jun 6;7(47):905-19. doi: 10.1098/rsif.2009.0400. Epub 2009 Nov 25.	J R Soc Interface. 2010	PubMed	citation	PMID:19940002 | PMCID:PMC2871802	pubmed	19940002	create date:2009/11/27 | first author:Colijn C	Yes	Yes		Within-host competition	Treated class	Treatment heterogeneity
Enhancing resistance to cephalosporins in class C beta-lactamases: impact of Gly214Glu in CMY-2.	/pubmed/19938877	Endimiani A, Doi Y, Bethel CR, Taracila M, Adams-Haduch JM, O'Keefe A, Hujer AM, Paterson DL, Skalweit MJ, Page MG, Drawz SM, Bonomo RA.	Biochemistry. 2010 Feb 9;49(5):1014-23. doi: 10.1021/bi9015549.	Biochemistry. 2010	PubMed	citation	PMID:19938877 | PMCID:PMC4018810	pubmed	19938877	create date:2009/11/27 | first author:Endimiani A	No		No PTM
Senescence and antibiotic resistance in an age-structured population model.	/pubmed/19908044	De Leenheer P, Dockery J, Gedeon T, Pilyugin SS.	J Math Biol. 2010 Oct;61(4):475-99. doi: 10.1007/s00285-009-0302-7. Epub 2009 Nov 12.	J Math Biol. 2010	PubMed	citation	PMID:19908044	pubmed	19908044	create date:2009/11/13 | first author:De Leenheer P	No		No PTM
Exploring the impact of target cell heterogeneity on HIV loads in a within-host model.	/pubmed/21352764	Ward ZD, White KA, van Voorn GA.	Epidemics. 2009 Sep;1(3):168-74. doi: 10.1016/j.epidem.2009.06.001. Epub 2009 Jun 18.	Epidemics. 2009	PubMed	citation	PMID:21352764	pubmed	21352764	create date:2009/09/01 | first author:Ward ZD	No		No PTM
Pharmacodynamics of vancomycin at simulated epithelial lining fluid concentrations against methicillin-resistant Staphylococcus aureus (MRSA): implications for dosing in MRSA pneumonia.	/pubmed/19596879	Harigaya Y, Bulitta JB, Forrest A, Sakoulas G, Lesse AJ, Mylotte JM, Tsuji BT.	Antimicrob Agents Chemother. 2009 Sep;53(9):3894-901. doi: 10.1128/AAC.01585-08. Epub 2009 Jul 13.	Antimicrob Agents Chemother. 2009	PubMed	citation	PMID:19596879 | PMCID:PMC2737835	pubmed	19596879	create date:2009/07/15 | first author:Harigaya Y	Yes	No	No PTM
A model for transmission of partial resistance to anti-malarial drugs.	/pubmed/19566133	Tasman H, Soewono E, Sidarto KA, Syafruddin D, Rogers WO.	Math Biosci Eng. 2009 Jul;6(3):649-61.	Math Biosci Eng. 2009	PubMed	citation	PMID:19566133	pubmed	19566133	create date:2009/07/02 | first author:Tasman H	Yes	Yes	Stable coexistence not an outcome of PTM
Contribution of gene amplification to evolution of increased antibiotic resistance in Salmonella typhimurium.	/pubmed/19474201	Sun S, Berg OG, Roth JR, Andersson DI.	Genetics. 2009 Aug;182(4):1183-95. doi: 10.1534/genetics.109.103028. Epub 2009 May 27.	Genetics. 2009	PubMed	citation	PMID:19474201 | PMCID:PMC2728858	pubmed	19474201	create date:2009/05/29 | first author:Sun S	No		No PTM
Hedging against antiviral resistance during the next influenza pandemic using small stockpiles of an alternative chemotherapy.	/pubmed/19440354	Wu JT, Leung GM, Lipsitch M, Cooper BS, Riley S.	PLoS Med. 2009 May 19;6(5):e1000085. doi: 10.1371/journal.pmed.1000085. Epub 2009 May 19.	PLoS Med. 2009	PubMed	citation	PMID:19440354 | PMCID:PMC2680070	pubmed	19440354	create date:2009/05/15 | first author:Wu JT	Yes	No	Epidemic model
Modeling the growth of Salmonella in raw poultry stored under aerobic conditions.	/pubmed/19244895	Dominguez SA, Schaffner DW.	J Food Prot. 2008 Dec;71(12):2429-35.	J Food Prot. 2008	PubMed	citation	PMID:19244895	pubmed	19244895	create date:2009/02/28 | first author:Dominguez SA	No		No PTM
Linezolid pharmacodynamics with Staphylococcus aureus in an in vitro dynamic model.	/pubmed/19095420	Strukova EN, Smirnova MV, Vostrov SN, Lubenko IY, Firsov AA, Zinner SH, Portnoy YA.	Int J Antimicrob Agents. 2009 Mar;33(3):251-4. doi: 10.1016/j.ijantimicag.2008.09.006. Epub 2008 Dec 17.	Int J Antimicrob Agents. 2009	PubMed	citation	PMID:19095420	pubmed	19095420	create date:2008/12/20 | first author:Strukova EN	No		No PTM
A predictive model for identifying surgical patients at risk of methicillin-resistant Staphylococcus aureus carriage on admission.	/pubmed/18954780	Harbarth S, Sax H, Uckay I, Fankhauser C, Agostinho A, Christenson JT, Renzi G, Schrenzel J, Pittet D.	J Am Coll Surg. 2008 Nov;207(5):683-9. doi: 10.1016/j.jamcollsurg.2008.05.023. Epub 2008 Jun 30.	J Am Coll Surg. 2008	PubMed	citation	PMID:18954780	pubmed	18954780	create date:2008/10/29 | first author:Harbarth S	No		No PTM
Telavancin and vancomycin pharmacodynamics with Staphylococcus aureus in an in vitro dynamic model.	/pubmed/18635520	Lubenko IY, Strukova EV, Smirnova MV, Vostrov SN, Portnoy YA, Zinner SH, Firsov AA.	J Antimicrob Chemother. 2008 Nov;62(5):1065-9. doi: 10.1093/jac/dkn288. Epub 2008 Jul 17.	J Antimicrob Chemother. 2008	PubMed	citation	PMID:18635520	pubmed	18635520	create date:2008/07/19 | first author:Lubenko IY	No		No PTM
Existence of multiple-stable equilibria for a multi-drug-resistant model of Mycobacterium tuberculosis.	/pubmed/18616351	Gumel AB, Song B.	Math Biosci Eng. 2008 Jul;5(3):437-55.	Math Biosci Eng. 2008	PubMed	citation	PMID:18616351	pubmed	18616351	create date:2008/07/12 | first author:Gumel AB	Yes	No	Stable coexistence not an outcome of PTM
Antimalarial drug use in general populations of tropical Africa.	/pubmed/18611279	Gardella F, Assi S, Simon F, Bogreau H, Eggelte T, Ba F, Foumane V, Henry MC, Kientega PT, Basco L, Trape JF, Lalou R, Martelloni M, Desbordes M, Baragatti M, Briolant S, Almeras L, Pradines B, Fusai T, Rogier C.	Malar J. 2008 Jul 8;7:124. doi: 10.1186/1475-2875-7-124.	Malar J. 2008	PubMed	citation	PMID:18611279 | PMCID:PMC2494551	pubmed	18611279	create date:2008/07/10 | first author:Gardella F	No		No PTM
Influence of high mutation rates on the mechanisms and dynamics of in vitro and in vivo resistance development to single or combined antipseudomonal agents.	/pubmed/17470655	Plasencia V, Borrell N, Maciá MD, Moya B, Pérez JL, Oliver A.	Antimicrob Agents Chemother. 2007 Jul;51(7):2574-81. Epub 2007 Apr 30.	Antimicrob Agents Chemother. 2007	PubMed	citation	PMID:17470655 | PMCID:PMC1913281	pubmed	17470655	create date:2007/05/02 | first author:Plasencia V	No		No PTM
Emergence of HIV-1 drug resistance during antiretroviral treatment.	/pubmed/17450401	Rong L, Feng Z, Perelson AS.	Bull Math Biol. 2007 Aug;69(6):2027-60. Epub 2007 Apr 21.	Bull Math Biol. 2007	PubMed	citation	PMID:17450401	pubmed	17450401	create date:2007/04/24 | first author:Rong L	No		No PTM
A dynamical model of human immune response to influenza A virus infection.	/pubmed/17266989	Hancioglu B, Swigon D, Clermont G.	J Theor Biol. 2007 May 7;246(1):70-86. Epub 2006 Dec 19.	J Theor Biol. 2007	PubMed	citation	PMID:17266989	pubmed	17266989	create date:2007/02/03 | first author:Hancioglu B	No		No PTM
Drug resistance in tuberculosis--a reinfection model.	/pubmed/17174368	Rodrigues P, Gomes MG, Rebelo C.	Theor Popul Biol. 2007 Mar;71(2):196-212. Epub 2006 Oct 26.	Theor Popul Biol. 2007	PubMed	citation	PMID:17174368	pubmed	17174368	create date:2006/12/19 | first author:Rodrigues P	Yes	Yes		Mutation pressure	Separate niches	Superinfection
Molecular modeling and bioinformatical analysis of the antibacterial target enzyme MurA from a drug design perspective.	/pubmed/17124631	Klein CD, Bachelier A.	J Comput Aided Mol Des. 2006 Oct-Nov;20(10-11):621-8. Epub 2006 Nov 24.	J Comput Aided Mol Des. 2006	PubMed	citation	PMID:17124631	pubmed	17124631	create date:2006/11/25 | first author:Klein CD	No		No PTM
Antibiotic treatment in vitro of phenotypically tolerant bacterial populations.	/pubmed/17105735	Wiuff C, Andersson DI.	J Antimicrob Chemother. 2007 Feb;59(2):254-63. Epub 2006 Nov 13.	J Antimicrob Chemother. 2007	PubMed	citation	PMID:17105735	pubmed	17105735	create date:2006/11/16 | first author:Wiuff C	No		No PTM
Effects of antimicrobials on the competitive growth of Streptococcus pneumoniae: a pharmacodynamic in vitro model approach to selection of resistant populations.	/pubmed/16880173	Sevillano D, Aguilar L, Alou L, Giménez MJ, Echevarría O, Cafini F, Valero E, Fenoll A, Prieto J.	J Antimicrob Chemother. 2006 Oct;58(4):794-801. Epub 2006 Jul 30.	J Antimicrob Chemother. 2006	PubMed	citation	PMID:16880173	pubmed	16880173	create date:2006/08/02 | first author:Sevillano D	No		No PTM
Stochastic interplay between mutation and recombination during the acquisition of drug resistance mutations in human immunodeficiency virus type 1.	/pubmed/16227277	Althaus CL, Bonhoeffer S.	J Virol. 2005 Nov;79(21):13572-8.	J Virol. 2005	PubMed	citation	PMID:16227277 | PMCID:PMC1262575	pubmed	16227277	create date:2005/10/18 | first author:Althaus CL	No		No PTM
Antibiotic binding to monozinc CphA beta-lactamase from Aeromonas hydropila: quantum mechanical/molecular mechanical and density functional theory studies.	/pubmed/16220984	Xu D, Zhou Y, Xie D, Guo H.	J Med Chem. 2005 Oct 20;48(21):6679-89.	J Med Chem. 2005	PubMed	citation	PMID:16220984	pubmed	16220984	create date:2005/10/14 | first author:Xu D	No		No PTM
Dynamic treatment model to examine the association between phenotypic drug resistance and duration of HIV viral suppression.	/pubmed/16005505	Snedecor SJ.	Bull Math Biol. 2005 Nov;67(6):1315-32.	Bull Math Biol. 2005	PubMed	citation	PMID:16005505	pubmed	16005505	create date:2005/07/12 | first author:Snedecor SJ	No		No PTM
Antibiotic resistance and the evolution of group-beneficial traits. II: a metapopulation model.	/pubmed/15899500	Dugatkin LA, Perlin M, Atlas R.	J Theor Biol. 2005 Oct 21;236(4):392-6.	J Theor Biol. 2005	PubMed	citation	PMID:15899500	pubmed	15899500	create date:2005/05/19 | first author:Dugatkin LA	Yes	No	No PTM
Drug resistance in an immunological model of HIV-1 infection with impulsive drug effects.	/pubmed/15893553	Smith RJ, Wahl LM.	Bull Math Biol. 2005 Jul;67(4):783-813. Epub 2004 Dec 15.	Bull Math Biol. 2005	PubMed	citation	PMID:15893553	pubmed	15893553	create date:2005/05/17 | first author:Smith RJ	Yes	No	No PTM
Evolution of antibiotic resistance by human and bacterial niche construction.	/pubmed/15856691	Boni MF, Feldman MW.	Evolution. 2005 Mar;59(3):477-91.	Evolution. 2005	PubMed	citation	PMID:15856691	pubmed	15856691	create date:2005/04/29 | first author:Boni MF	Yes	Yes		Mutation pressure	Treatment heterogeneity	Prescription-rate feedback
In vitro and in vivo synergistic activities of linezolid combined with subinhibitory concentrations of imipenem against methicillin-resistant Staphylococcus aureus.	/pubmed/15616274	Jacqueline C, Navas D, Batard E, Miegeville AF, Le Mabecque V, Kergueris MF, Bugnon D, Potel G, Caillon J.	Antimicrob Agents Chemother. 2005 Jan;49(1):45-51.	Antimicrob Agents Chemother. 2005	PubMed	citation	PMID:15616274 | PMCID:PMC538916	pubmed	15616274	create date:2004/12/24 | first author:Jacqueline C	No		No PTM
Antibiotic-mediated antagonism leads to a bacterial game of rock-paper-scissors in vivo.	/pubmed/15042087	Kirkup BC, Riley MA.	Nature. 2004 Mar 25;428(6981):412-4.	Nature. 2004	PubMed	citation	PMID:15042087	pubmed	15042087	create date:2004/03/26 | first author:Kirkup BC	No		No PTM
Individual bone cement spacers (IBCS) for septic hip revision-preliminary report.	/pubmed/12730731	Schoellner C, Fuerderer S, Rompe JD, Eckardt A.	Arch Orthop Trauma Surg. 2003 Jun;123(5):254-9. Epub 2003 May 1.	Arch Orthop Trauma Surg. 2003	PubMed	citation	PMID:12730731	pubmed	12730731	create date:2003/05/06 | first author:Schoellner C	No		No PTM
Assessing risks for a pre-emergent pathogen: virginiamycin use and the emergence of streptogramin resistance in Enterococcus faecium.	/pubmed/12679267	Smith DL, Johnson JA, Harris AD, Furuno JP, Perencevich EN, Morris JG Jr.	Lancet Infect Dis. 2003 Apr;3(4):241-9. Review.	Lancet Infect Dis. 2003	PubMed	citation	PMID:12679267	pubmed	12679267	create date:2003/04/08 | first author:Smith DL	No		PTM does not address coexistence
Development of an in vitro integration assay for the Bacteroides conjugative transposon CTnDOT.	/pubmed/12169608	Cheng Q, Wesslund N, Shoemaker NB, Salyers AA, Gardner JF.	J Bacteriol. 2002 Sep;184(17):4829-37.	J Bacteriol. 2002	PubMed	citation	PMID:12169608 | PMCID:PMC135279	pubmed	12169608	create date:2002/08/10 | first author:Cheng Q	No		No PTM
Multidrug efflux systems play an important role in the invasiveness of Pseudomonas aeruginosa.	/pubmed/12093875	Hirakata Y, Srikumar R, Poole K, Gotoh N, Suematsu T, Kohno S, Kamihira S, Hancock RE, Speert DP.	J Exp Med. 2002 Jul 1;196(1):109-18.	J Exp Med. 2002	PubMed	citation	PMID:12093875 | PMCID:PMC2194012	pubmed	12093875	create date:2002/07/03 | first author:Hirakata Y	No		No PTM
Effects of low levels of ciprofloxacin on a chemostat model of the human colonic microflora.	/pubmed/11407931	Carman RJ, Woodburn MA.	Regul Toxicol Pharmacol. 2001 Jun;33(3):276-84.	Regul Toxicol Pharmacol. 2001	PubMed	citation	PMID:11407931	pubmed	11407931	create date:2001/06/16 | first author:Carman RJ	No		No PTM
[Scanning and transmission electron microscopic observations of the inner ear of hamsters with hyperlipidemia].	/pubmed/9339658	Hidaka T.	Nihon Jibiinkoka Gakkai Kaiho. 1997 Sep;100(9):900-8. Japanese.	Nihon Jibiinkoka Gakkai Kaiho. 1997	PubMed	citation	PMID:9339658	pubmed	9339658	create date:1997/10/27 | first author:Hidaka T	No		No PTM
Coexistence of two competitors on one resource and one inhibitor: a chemostat model based on bacteria and antibiotics.	/pubmed/3796009	Lenski RE, Hattingh SE.	J Theor Biol. 1986 Sep 7;122(1):83-93.	J Theor Biol. 1986	PubMed	citation	PMID:3796009	pubmed	3796009	create date:1986/09/07 | first author:Lenski RE	No		No PTM
Transformation of Streptococcus sanguis (Challis) by linear plasmid molecules.	/pubmed/6285148	Malke H, Noack D, Holm SE.	Mol Gen Genet. 1982;185(3):502-5.	Mol Gen Genet. 1982	PubMed	citation	PMID:6285148	pubmed	6285148	create date:1982/01/01 | first author:Malke H	No		No PTM
[Mathematical model for the control and standardization of discs].	/pubmed/1225183	Solov'ev VN, Shilova SV.	Antibiotiki. 1975;20(12):1085-90. Russian.	Antibiotiki. 1975	PubMed	citation	PMID:1225183	pubmed	1225183	create date:1975/01/01 | first author:Solov'ev VN	No		No PTM

### Sheet: Summary of model parameters
Parameter	Models	Meaning	Prior distribution or value
c	1,3,4	Transmission cost of resistance	~Beta(α=1.5, β=8.5)
b	2	Growth benefit of sensitivity	~Gamma(κ=2, θ=0.5)
β	1,2,3,4	Transmission rate	~Gamma(κ=5, θ=0.35)
k	1,2	Relative rate of co-colonisation	~Normal(μ=1, σ=0.5)
a	3	Power of balancing selection	~Gamma(κ=2, θ=5)
δ	3	Range of clearance rates	~Beta(α=20, β=25)
g	4	Assortativity between subpopulations	~Beta(α=10, β=1.5)
κ	4	Shape of treatment-rate distribution	~Gamma(κ=4, θ=2)
u	1,2,3,4	Average clearance rate	0.65 (Europe); 0.426 (high-burden setting)
b0	2	Rate of SR -> S transition relative to RS -> SR	4
σ	1,2,3,4	Unexplained between-country variation in resistance	0.06
D	3	Number of D-types	25
N	4	Number of within-country regions	10
f	1,2,3,4	Assortativity between countries	0.985
		All rates per month

### Sheet: Penicillin consumption
Under 5s
Benko et al.	(data 2014)
Country	Population 0-4	Number of antibacterial packages	Packages per person per year	Fraction penicillin (WebPlotDigitizer)	Penicillin packages per person per year	DDD/kp·d J01C	DDD/p·y J01C	conversion rate
Hungary	455202	982960	2.15939	0.448926	0.969408	6.8	2.4837	2.56208
Norway	311832	111116	0.356333	0.762179	0.27159	6.5	2.37412	8.74159
Portugal	426971	441870	1.03489	0.668937	0.692279	11.6	4.2369	6.12022
Note: This is expressed in packages. May be a good proxy for treatments, though, according to a study in Belgium: doi: 10.1093/jac/dkt385.
Högberg et al 2005		(data 2002)	Sweden
Age	J01CE	J01CA/R	Rate	DDD/kp·d	DDD/p·y J01C	conversion rate
0-6	395	181	0.576	7.2	2.6298	4.56563
Holstiege et al 2014		(data 2008)
Region	Age	Total rate	pc BSP	pc NSP	Penicillin rate	DDD/kp·d	DDD/p·y J01C	conversion rate
Denmark	0-4	981.8	47.8	42.6	0.887547	9.9	3.61597	4.07412
Emilia Romagna, Italy	0-4	1392.8	62.4	0.05	0.869804	15.2	5.5518	6.38282	*** Conversion-rate estimate unreliable: DDD for Emilia Romagna not known (here used DDD for all of Italy)
Germany	0-4	853.5	28.4	11.7	0.342253	4.4	1.6071	4.69564
Netherlands	0-4	523.2	73.3	4.9	0.409142	4.4	1.6071	3.92797
United Kingdom	0-4	843.1	62	16	0.657618	8	2.922	4.44331
Summary
Hungary	2.56208
Norway	8.74159
Portugal	6.12022
Sweden	4.56563
Germany	4.69564
Denmark	4.07412
Netherlands	3.92797
UK	4.44331
Mean	4.89132

### Sheet: Carriage duration (Europe)
European setting
From Högberg et al 2007, J Clin Microbiol
All cases	Episodes	Mean carriage days	Total carriage days
All serogroups, <1 yr	79	74	5846
All serogroups, 1-2 yr	715	47	33605
All serogroups, 3-4 yr	632	34	21488
Overall, <5 yr	1426	42.7342	60939
From Melegaro et al 2004, Epidemiology and Infection
All cases		Mean carriage days
Overall, <5 yr		51
Overall mean		47	days
Suggesting a clearance rate of		0.65	per month

### Sheet: Pneumococcal morbidity
Focusing on outcome: severe-morbidity episodes of pneumonia caused by Streptococcus pneumoniae (Rudan et al. 2013, J Glob health)
Country	Population 0-4	ALRI caused by SP	Severe ALRI caused by SP	sp.pneumonia.incidence	sp.severe.pneumonia.incidence
Austria	386431	406	283	0.00105064	0.000732343
Belgium	616259	647	452	0.00104988	0.000733458
Croatia	389100	409	285	0.00105114	0.00073246
Czech Rep.	547804	575	401	0.00104965	0.000732014
Denmark	326007	168	117	0.000515326	0.000358888
Estonia	78229	82	57	0.0010482	0.00072863
Finland	299477	314	219	0.00104849	0.000731275
France	3974436	2019	1409	0.000507997	0.000354516
Germany	3466740	3450	2408	0.000995171	0.000694601
Hungary	490804	515	360	0.0010493	0.00073349
Iceland	23511	25	17	0.00106333	0.000723066
Ireland	358318	282	197	0.00078701	0.000549791
Italy	2901653	3047	2127	0.00105009	0.00073303
Luxembourg	28783	15	11	0.000521141	0.00038217
Malta	19130	20	14	0.00104548	0.000731835
Netherlands	934218	435	303	0.00046563	0.000324335
Norway	303047	150	105	0.000494973	0.000346481
Poland	1933388	2030	1417	0.00104997	0.00073291
Portugal	516604	542	379	0.00104916	0.000733637
Slovenia	99368	104	73	0.00104661	0.000734643
Spain	2521375	2647	1848	0.00104982	0.000732933
Sweden	557426	382	266	0.000685293	0.000477193
UK	3765820	1913	1335	0.00050799	0.000354504
Latvia	115275	484	338	0.00419866	0.00293212
Bulgaria	373095	470	328	0.00125973	0.000879133
Lithuania	166177	698	487	0.00420034	0.00293061
Cyprus	63553	528	159	0.00830803	0.00250185
				S.p. pneumonia	severe S.p. pneumonia
Total	25256028	22357	15395	0.000885214	0.000609557
				885.214	609.557	per 10^6 children
				1770.43	1219.11	per 10^6 carriers
Kenya	6664323		35812		0.00537369
					5373.69	per 10^6 children
					5970.77	per 10^6 carriers
					8.81572	relative rate per child
					4.89762	relative rate per carrier

### Sheet: Carriage duration (Kilifi)
From: ﻿Lipsitch M, et al. (2012) Estimating rates of carriage acquisition and clearance and competitive ability for pneumococcal serotypes in Kenya with a Markov transition model. Epidemiology 23(4):510–519.
serotype	carriage duration (days)	acquisition incidence (days^-1)	product
19F	88.4935	0.00307046	0.271716
6A	123.82	0.0025126	0.311111
6B	115.64	0.00176746	0.204389
23F	67.8385	0.00145737	0.0988658
11A	72.293	0.00108025	0.0780945
14	69.4644	0.00136203	0.0946126
35B	88.0863	0.00114622	0.100966
23B	60.3155	0.0009317	0.0561959
10A	65.2136	0.00097423	0.063533
15B	51.8134	0.00125015	0.0647746
19A	58.9182	0.00087401	0.0514951
9V	44.5528	0.00088487	0.0394234
13	70.4231	0.00079115	0.0557152
15A	54.9523	0.0006518	0.0358179
15C	56.305	0.00108228	0.0609378
34	76.3387	0.00070594	0.0538906
16F	52.499	0.0004403	0.0231153
3	40.8321	0.00073693	0.0300904
18C	49.6902	0.00049413	0.0245534
19B	63.5062	0.00054488	0.0346032
7C	40.0571	0.00061928	0.0248066
20	28.2596	0.00058642	0.016572
23A	54.1661	0.00034206	0.0185281
21	93.0401	0.00030955	0.0288006
35A	61.9069	0.00028815	0.0178385
1	31.0391	0.0002466	0.00765424
33B	29.5994	0.0003792	0.0112241
other	41.2884	0.00186426	0.0769723
			incidence-weighted average carriage duration
			71.4126

### Sheet: Priors for model fitting
Parameter	Meaning	Prior	Justification
c	Transmission cost of resistance	Beta(alpha = 1.5, beta = 8.5)	Vague prior, since the cost of resistance is strongly constrained by fitting to observed resistance prevalence across European countries.
b	Growth benefit of sensitivity	Gamma(shape = 2, scale = 0.5)	Vague prior, since the cost of resistance is strongly constrained by fitting to observed resistance prevalence across European countries.
β	Transmission rate	Gamma(shape = 5, scale = 0.35)	Vague prior, since the transmission rate is strongly constrained by fitting to 50% carriage prevalence.
g	Assortativity of subpopulations	Beta(alpha = 10, beta = 1.5)	Assumes relatively assortative mixing (~85% assortativity), while discouraging extremely assortative within-country mixing (>99.5%) that would far exceed the assortativity between countries.
κ	Shape of treatment-rate distribution	Gamma(shape = 4, scale = 2)	Discourages low values of κ to avoid extreme variability in antibiotic consumption between subpopulations; keeps highest-consumption subpopulations to around 3-4x the mean consumption (main text, Fig. 2).
a	Power of balancing selection	Gamma(shape = 2, scale = 5)	Discourages high values of a to avoid extreme evenness in the prevalence of alternative D-types, since pneumococcal serotypes do not circulate at equal prevalence (see Cobey and Lipsitch, Science, 2012).
δ	Range of clearance rates	Beta(alpha = 20, beta = 25)	Keeps δ between 0.2–0.6, meaning that the longest carriage duration is around 4x the shortest carriage duration, as attested by empirical data (see Supplementary Table 6).
k	Relative rate of co-colonisation	Normal(mean = 1, sd = 0.5) > 0	Discourages high values of k in order to avoid the fraction of dual-strain carriers from exceeding roughly 25% of all carriers (see e.g. Turner et al., J. Clin. Microbiol. 49, 1784–1789, 2011; Kamng'ona et al., BMC Infect. Dis. 15, 234, 2015).

### Sheet: MCMC diagnostics
MCMC parameters:
Burn-in	1000 iterations
Chains	2 * number of parameters
Samples	100,000 iterations
Comparison of WAICs:
	elpd_diff	se_diff	elpd_waic	p_waic	waic	se_waic
Pt.Div.	0	0	-122.1	6	244.2	66.4
Tr.Div.	-1	1.1	-123.1	7.1	246.2	67.3
Gr.Cmp.	-1.7	1.9	-123.8	6.3	247.6	67.2
Tr.Cmp.	-2	2.1	-124.1	6.7	248.3	67.4
Comparison of LOOICs:
	elpd_diff	se_diff	elpd_loo	p_loo	looic	se_looic
Pt.Div.	0	0	-122.9	6.8	245.8	67.2
Gr.Cmp.	-1.3	1.7	-124.2	6.8	248.5	67.6
Tr.Div.	-1.6	1.6	-124.5	8.5	249	68.4
Tr.Cmp.	-2.2	2.1	-125.1	7.7	250.2	68.3
Other information criteria:
Model	Tr.Div.	Pt.Div.	Tr.Comp.	Gr.Comp.
AIC	231.6	230.1	229.5	230.2
DIC	236.1	234.7	239	237.6
eBIC	229.4	227.9	227.8	228.6
95% highest density interval for deviance:
Model	Tr.Div.	Pt.Div.	Tr.Comp.	Gr.Comp.
HDI95(D)	223.9-233.4	222.8-232.6	225.7-236.5	225.9-235.8
Model	Treatment diversity
Parameter	beta	c	g	kappa
Eff. size	4469.64	3200.98	2180.46	2839.27
R est.	1.00569	1.00617	1.01478	1.00419
R 95% UCI	1.01243	1.01293	1.02031	1.00768
MPSRF	1.00951
Model	Pathogen diversity
Parameter	beta	c	a	delta
Eff. size	3864.82	3212.88	3177.99	3838.96
R est.	1.00203	1.00303	1.00689	1.00261
R 95% UCI	1.00427	1.00635	1.01282	1.00549
MPSRF	1.00928
Model	Treatment competition
Parameter	beta	c	k
Eff. size	7896.44	6863.47	6740.53
R est.	1.0016	1.00031	1.00047
R 95% UCI	1.00355	1.0005	1.00105
MPSRF	1.00304
Model	Growth competition
Parameter	beta	b	k
Eff. size	6098.51	3388.23	4289.34
R est.	1.00094	1.00612	1.00214
R 95% UCI	1.00224	1.01187	1.00441
MPSRF	1.00624
